# LCP1 Regulates Cell Motility in Chondrosarcoma and Correlates with Metastatic Potential and Poor Patient Outcomes

**DOI:** 10.1101/2023.01.31.526513

**Authors:** Caleb Watson, John T. Martin, Makoto Nakagawa, Nicholas Guardino, Trudy Zou, Emily Peairs, Alexandra Krez, Puvi Nadesan, ZeYu Huang, Jianhong Ou, Jason A. Somarelli, Benjamin Alman, Julia D. Visgauss

## Abstract

Chondrosarcoma (CSA) is the second most common primary malignancy of bone, whose aggressive potential and chemo-resistant nature result in extremely poor outcomes in patients with advanced disease. Grading and prognostication of these tumors remain a significant challenge for pathologists, and medical oncologists have no effective therapies to prevent or treat metastatic disease. In the present study, we sought to explore the pathogenesis and aggressive progression of chondrosarcoma by comparing gene expression differences from metastasizing and non-metastasizing CSA tumors. We hypothesized that metastasizing tumors have inherent differences that may be attributed to the dysregulation of specific oncogenic cell signaling pathways. RNA-Seq analysis from patient-derived low-passage cell lines of metastasizing and non-metastasizing tumors pinpointed the gene *LCP1* (lymphocyte cytosolic protein 1) as upregulated in CSA cells from metastasizing tumors. Analysis of a large clinical cohort of CSA demonstrated that increased expression of *LCP1* correlated with poor patient survival. *In vitro* analyses confirmed the ability of LCP1 to promote migration and invasion of CSA cells. These data support the key role of LCP1 on metastatic potential and poor prognosis in CSA. In conclusion, we confirm the ability of LCP1 to drive metastatic behavior and correlate with poor outcomes in patients.
