## Supplemental Table 1- Upregulated for "LCP1 Regulates Cell Motility in Chondrosarcoma and Correlates with Metastatic Potential and Poor Patient Outcomes": Table 1_supplemental.RNAseq.up.xlsx

### Sheet: Sheet1
gene	log2FoldChangeWithShrink	pvalue
RPS4Y1	11.3733	1.06568e-21
MAGEA6	8.97968	2.14374e-13
CPVL	8.35119	9.67389e-12
TTTY15	8.14441	2.25034e-15
ZIC5	7.96954	4.58216e-12
SLITRK5	7.91125	6.3309e-12
SLAIN1	7.59377	4.37549e-11
TXLNGY	7.50685	1.98174e-16
RNF43	7.50645	9.87644e-10
CNTN1	7.49289	1.34931e-17
SNCA	7.44115	5.32062e-12
VIPR1	7.40643	1.36763e-10
LIN28B	7.37455	1.11531e-09
IGFN1	7.35156	9.35816e-15
GALNT14	7.28325	1.06337e-21
GABRQ	7.21049	3.55603e-10
GLB1L2	7.18692	1.27252e-11
TRHDE	7.06108	6.03645e-10
GABRA3	6.99872	7.99409e-18
PCDH20	6.94622	9.68828e-09
NKX2-2	6.92625	3.79312e-10
CDH7	6.91778	1.9602e-09
PCDH17	6.89282	7.26986e-11
ANO4	6.88421	5.00151e-13
TOX2	6.82658	2.01686e-17
PRKY	6.75621	3.23458e-08
LCP1	6.73031	1.5712e-16
UNC5D	6.69786	2.14744e-08
MYOCD	6.63371	1.50716e-13
NEFL	6.4478	2.49154e-12
LINC00460	6.38029	1.44671e-07
WTAPP1	6.33988	2.85075e-08
CXCL1	6.33784	5.24464e-10
MUM1L1	6.21854	2.42555e-14
ALX1	6.17801	3.37657e-07
PCLO	6.14332	1.75287e-19
ADGRV1	6.0563	6.38813e-07
CXXC4	6.04816	5.64251e-11
CDH10	6.00884	2.11273e-10
NKX2-5	5.96748	3.47235e-08
FAM84B	5.88351	5.13987e-12
C6orf141	5.79627	3.98489e-07
CYP24A1	5.78965	1.02088e-09
MAGEA3	5.74368	1.71375e-08
USP43	5.69982	2.25338e-06
PARVG	5.6958	2.03851e-12
CFI	5.69251	1.84283e-09
DIO2	5.68261	1.76557e-20
TRHDE-AS1	5.67283	3.61354e-06
SLC22A3	5.63552	4.22319e-06
PLAC8	5.633	7.76133e-11
LINGO2	5.60747	1.1543e-07
SP8	5.60251	3.62817e-06
CXADR	5.5947	4.09889e-11
TSPAN15	5.59013	9.91399e-11
BCHE	5.57867	2.12047e-08
PRAME	5.54141	1.30274e-09
LMO3	5.53632	4.88519e-07
DMRT3	5.48843	1.63098e-06
AP1M2	5.42856	2.25015e-12
ZIC3	5.41189	1.21568e-06
RPE65	5.39768	1.0232e-05
TMEM255A	5.39178	9.47216e-10
ASTN1	5.35942	5.67487e-08
CCDC144NL-AS1	5.32291	6.35545e-07
LOC102723828	5.3183	1.94984e-10
SPINK6	5.30206	4.18821e-07
PAX9	5.29114	5.44098e-08
NLGN4Y	5.24282	1.67417e-06
EGLN3	5.24221	6.40281e-13
TMEM37	5.2356	3.51001e-07
FEZF1-AS1	5.21887	6.89929e-08
IQGAP2	5.21141	1.1308e-07
COL4A6	5.21089	3.26733e-08
KDM5D	5.19502	6.12297e-17
FEZF1	5.11988	7.53487e-06
NIPAL4	5.10857	1.44177e-06
MAL2	5.0838	1.06537e-08
KRT17	5.03675	3.94902e-07
COL25A1	5.03106	2.85724e-07
GPR158	5.00548	3.01746e-12
SLCO1B3	4.94513	2.84765e-06
HOXC13-AS	4.9342	8.06062e-06
FRMD3	4.93278	2.01199e-08
EDN2	4.92725	9.7581e-06
CACNA1H	4.91842	8.006e-07
RYR2	4.91475	1.19689e-06
ERVMER34-1	4.90346	2.29517e-06
CLDN1	4.90155	1.42475e-10
TMSB4Y	4.90088	5.01967e-05
NEBL	4.89859	4.88876e-09
HOTAIR	4.879	3.12773e-10
TLL1	4.8464	2.36773e-07
CNTN6	4.84538	1.23204e-05
PCDH15	4.79145	1.34022e-06
SPANXD	4.78887	8.43319e-06
PAGE5	4.78688	2.50583e-06
PLS1	4.78209	6.51068e-15
PTPRD	4.72723	3.65318e-08
COL19A1	4.7201	4.95663e-06
TEX15	4.70861	2.14207e-07
HRASLS	4.70533	1.92817e-06
JAKMIP2	4.70514	1.55452e-14
LTK	4.70492	1.1107e-11
ZNF804A	4.70161	2.97494e-06
FOXA2	4.68984	2.00967e-05
EEF1A2	4.68011	3.47911e-06
LINC00626	4.67509	1.82497e-05
MYH3	4.66783	4.07762e-06
FSTL5	4.6556	3.92326e-05
TPRG1	4.65545	9.23569e-06
NELL2	4.65287	1.04898e-05
FCHO1	4.65117	1.30245e-07
LOC101927501	4.63088	0.000143362
WDR72	4.62047	4.90605e-06
ARAP2	4.60767	4.98654e-11
SLC27A2	4.60597	3.31219e-05
ELAVL2	4.60464	4.63109e-06
ZBED9	4.60418	9.57617e-08
KRT18	4.60245	1.29383e-06
FGF13	4.60049	1.08891e-09
ZFY	4.57075	6.63084e-14
PLCH1	4.56106	6.82929e-07
GUCY1A3	4.55684	1.07866e-05
CHN2	4.55619	2.37939e-06
LRP1B	4.54784	8.32463e-06
PGR	4.54307	8.44941e-06
LONRF3	4.54091	2.40024e-08
NRARP	4.53036	5.35767e-06
CA8	4.51936	1.39609e-06
HOXD13	4.50898	5.46827e-07
C8orf4	4.4981	0.000146382
TNFRSF21	4.4756	1.11407e-15
BCL11A	4.46935	3.72345e-07
EIF1AY	4.46827	7.05208e-15
HS6ST3	4.46602	0.000216021
C1orf106	4.46462	2.03522e-05
ANO1	4.40226	2.12461e-05
JUP	4.40046	8.39318e-07
ANO2	4.39556	5.20919e-09
NKAIN3	4.39253	0.000272879
HEYL	4.38354	1.49414e-05
EBI3	4.3813	3.25292e-05
GPM6A	4.36829	1.90775e-06
MGC2889	4.36452	0.000111192
EPHA7	4.35409	1.97843e-05
IGF2	4.35233	1.84052e-05
SPTBN2	4.35087	1.16404e-09
PKIB	4.34927	1.98507e-05
FAM60A	4.34802	5.43878e-13
GPRIN3	4.34111	0.000322212
FAR2P1	4.33784	0.000194498
RIMS2	4.32242	3.62362e-06
WNK2	4.32169	4.83013e-05
SPP1	4.31942	3.81601e-06
CHRDL1	4.31707	1.73912e-06
CSMD3	4.30357	3.88961e-05
CCSER1	4.30204	0.000119857
VANGL2	4.29636	2.75367e-06
CEACAM1	4.29566	0.000341022
MCTP1	4.27913	8.39951e-09
PDE3B	4.27734	4.79553e-06
LYPD6B	4.25993	1.11435e-11
SEMA3E	4.25683	3.47745e-06
MYO16	4.25439	6.76357e-05
L3MBTL4	4.24888	4.9618e-05
DLX4	4.24631	2.35482e-08
KCNMB1	4.24561	2.09041e-05
C22orf34	4.24233	5.20006e-05
CDH12	4.22991	6.93388e-07
MEGF10	4.22431	1.85046e-09
FMO3	4.2157	5.29938e-05
GATA4	4.21546	7.35865e-05
CACNG4	4.21271	5.08422e-05
KERA	4.19002	1.27422e-05
AFAP1L2	4.17152	1.11601e-05
GPC5	4.17066	7.27152e-05
IGF2BP1	4.17048	1.61636e-05
MTTP	4.15772	0.000149733
ANXA3	4.15355	2.14555e-05
LINC00461	4.13498	0.000234497
HPSE	4.1331	1.38282e-08
PLP1	4.12708	2.849e-08
LOC284930	4.12444	0.000718891
PAX3	4.11595	3.89904e-05
TENM1	4.10955	1.78791e-07
AQP4	4.10231	7.0723e-05
MSLN	4.08667	0.000112925
EPHB6	4.05518	9.345e-05
NFE2L3	4.02172	9.19239e-07
ADGRG6	4.01393	4.68826e-07
EGF	4.00501	1.61518e-09
CDH8	4.00375	8.8777e-05
FRAS1	3.99701	0.000104478
EDNRB	3.98857	0.000132848
SLC6A16	3.9864	0.000123036
GCG	3.97193	0.000494151
NMU	3.96574	0.000141145
CNTN4	3.93435	5.34086e-07
MAGEC1	3.92958	0.000159151
DOCK8	3.92626	0.00020068
ASXL3	3.92336	0.000414673
SULT1B1	3.91612	0.000991411
ESRRG	3.91082	0.000363785
TCEAL2	3.90502	3.9451e-05
SLC7A2	3.90367	2.66159e-08
VWDE	3.89812	0.000525808
CARD11	3.8927	8.21184e-06
FGFBP1	3.88965	0.000157866
PROM1	3.88325	0.000556635
STXBP5L	3.87565	0.00146219
STK31	3.86709	0.000259202
PPP1R9A	3.85947	0.000182271
TSPAN7	3.85187	4.90952e-08
GPR37	3.85088	1.79337e-05
ST6GAL2	3.84555	2.32903e-07
ZNF711	3.84405	9.07543e-06
PTPRD-AS1	3.82671	0.000631312
SLITRK3	3.81105	0.000521203
AKAP6	3.80752	4.3079e-06
SLCO4A1	3.79585	0.000296808
IGFBPL1	3.79025	0.000174548
XAGE2	3.78285	0.000217139
CNTN5	3.78144	8.07792e-05
ZNF467	3.7806	0.000258126
MGC12916	3.77986	2.37336e-05
SBSPON	3.77622	0.000315524
DSC3	3.7719	0.000315106
MGAT4A	3.7715	4.70047e-06
MYO3A	3.7586	0.000242532
NOL4	3.75754	0.000936896
MC4R	3.7553	0.000402506
ISL1	3.74895	1.42349e-06
CD24	3.74431	2.94548e-07
KISS1	3.7393	0.000593132
ESRP1	3.73632	0.000319339
SCN4B	3.7353	0.000403813
NKX2-1	3.7258	0.000347834
C5orf46	3.71909	0.000661838
EPHA6	3.70483	0.00228139
LPAR3	3.70434	0.00227695
B4GALNT4	3.70214	0.000392778
ANO5	3.69372	0.000382575
LOC102724084	3.69149	0.00210729
JPH4	3.68069	0.000494668
CAPN6	3.67158	4.20181e-06
BMP5	3.66813	2.65117e-05
LRRTM1	3.66265	0.000820342
ANKRD20A8P	3.65811	0.00118629
SALL1	3.65805	0.000505246
GRIP1	3.65273	5.29513e-05
ILDR2	3.65038	1.01138e-05
TRIM55	3.64903	0.000510799
SELL	3.64148	0.000598337
CELSR1	3.63756	3.09934e-05
IL18	3.63637	0.000144803
CTNND2	3.63576	8.4877e-05
HSD17B6	3.62752	1.18022e-07
GPR87	3.62576	0.00108938
BTBD11	3.61509	9.95255e-06
CCNJL	3.61178	0.000356081
MPPED2	3.60337	0.000299677
TMEM74	3.60293	0.000100669
LINC01411	3.59985	0.000728682
TMEM179	3.59847	0.00241421
PRKG2	3.5954	8.31268e-05
F11R	3.59112	0.000506071
BEX1	3.58422	0.000793119
TYRP1	3.58419	0.00152612
PTHLH	3.57736	8.38481e-05
PLA2G3	3.57687	0.00110116
GYLTL1B	3.57068	0.000877461
ELFN2	3.56099	0.000450907
LOC283683	3.55529	0.000420045
STK33	3.55095	0.000887083
ARL14	3.54992	0.00110149
SCN2B	3.54118	0.000802667
ZNF280A	3.53663	0.00194951
TRIM36	3.53418	3.3945e-07
GCA	3.53261	0.000153269
TSPAN2	3.53008	2.17528e-05
DACH1	3.52028	9.59763e-05
ALX4	3.51174	0.0010591
NKX2-4	3.50568	0.00160584
TTTY14	3.50545	0.00115246
C16orf54	3.50101	0.00104038
KCNH7	3.49911	0.00377758
LOC101929128	3.49721	0.00110177
CCNA1	3.49668	0.00228836
SNAP25	3.49349	0.00224245
MEI4	3.49248	0.00359657
DPYSL5	3.49147	0.000961309
LYPD6	3.48806	5.32776e-05
FGF12	3.48772	0.00152071
ACTBL2	3.48155	0.000602558
PITX2	3.47935	1.29886e-05
COCH	3.47873	0.000294358
FAM19A2	3.47575	0.000971683
TFEC	3.4696	0.000609133
DUSP2	3.46665	0.00102045
KIF21B	3.46342	0.000106206
RERGL	3.4569	0.00142867
JPH3	3.43978	0.00122925
CALCB	3.43949	0.000428815
RORB	3.43872	0.000416539
MEX3A	3.43814	2.98168e-07
ATP8A1	3.4365	4.59104e-07
GPR183	3.43069	0.0012674
SEMA3D	3.42456	0.000422433
ROS1	3.4194	0.000740368
XK	3.41492	0.00101712
ASRGL1	3.41147	0.000362104
KCNH5	3.41118	0.00226152
TNFRSF8	3.39692	0.00154849
BEND4	3.38975	0.00117153
ENPEP	3.38712	0.00145117
PALMD	3.38253	0.000389319
ICAM2	3.38219	0.00100897
ABCB1	3.372	5.47286e-05
SPRY1	3.36728	0.000122613
HOOK1	3.3664	0.00310597
SOX11	3.35998	0.00141127
CXorf57	3.35959	7.10259e-06
PODXL2	3.35267	8.94563e-05
STMN2	3.34525	0.00167851
KIAA0040	3.33745	0.000618723
IGSF10	3.33671	0.00149148
GRHL3	3.33257	0.000479543
RTN1	3.32923	0.000411741
SLCO2A1	3.32827	0.000174757
NOS1	3.32273	0.00149426
LRRN1	3.31893	0.00183209
KLHL23	3.31416	0.000568682
ALPP	3.30485	0.000666066
SLC25A21	3.301	0.000263002
ETNK2	3.30071	0.000362663
LOC642366	3.2997	0.0027827
LOC152225	3.29175	0.000588327
LMNTD1	3.27426	1.76155e-05
PXDNL	3.26596	0.000836317
SLCO5A1	3.25365	0.000954718
OLR1	3.2482	0.00244541
TBC1D30	3.24753	8.77707e-05
CADM4	3.2431	7.04945e-05
SPATA3-AS1	3.24224	0.00247941
NDRG2	3.24158	0.000938142
MMP9	3.2365	0.00368931
PLEKHA6	3.23526	0.00245415
KIAA1804	3.23494	0.00251613
TMEM123	3.23407	0.000674979
NTSR1	3.2278	0.0032397
ST8SIA4	3.22566	0.000174398
ADGRB3	3.22444	0.00183395
HLA-DQB1	3.22336	0.00180804
MYRF	3.22034	0.00222844
NETO1	3.21882	0.00141262
LHX1	3.21798	0.00321759
GPC2	3.21527	0.000286477
HMGCLL1	3.21109	0.00381505
LOC101928767	3.20922	0.00689448
CLEC1A	3.20606	0.00257926
SULT1A1	3.19867	1.86346e-05
RBM11	3.19519	0.00327949
DSG2	3.19081	0.00182115
SLC16A10	3.19064	0.000317799
CLIC6	3.18946	0.00296043
CCDC68	3.18632	0.00124342
ARHGDIB	3.18158	0.000477278
FLJ22447	3.17875	0.00116169
GCNT2	3.17728	0.000127565
DRD1	3.16988	0.00185974
PCDH11X	3.16268	0.0040967
IGF2BP3	3.16215	1.90633e-05
PLEKHA7	3.16016	0.000576344
MCF2	3.15584	0.00129869
LOC101928710	3.15581	0.00444847
CHMP4C	3.15411	0.00359134
PRR29	3.15364	0.00342236
SYNPO2	3.14516	0.0021403
CAMK4	3.14404	9.58485e-05
ASB5	3.14342	0.00284149
CHL1	3.1414	0.00177106
CCDC144NL	3.14077	0.0058986
LINC00202-2	3.13977	0.000413173
PALD1	3.12952	0.000801121
SH3GL2	3.12385	0.00407794
SLC35F3	3.12288	0.00360038
KIAA1211	3.12016	0.00011882
ECEL1P2	3.11191	0.00202617
CDH20	3.11144	0.00955364
CADM2	3.1112	0.000825013
CD37	3.1055	0.00143371
CCK	3.10392	0.000624497
SEMA6A	3.09627	5.07391e-05
TMTC2	3.09411	0.0007726
CNN1	3.09314	1.89703e-07
TGFB2	3.08786	3.17987e-07
FZD3	3.08425	3.11721e-05
HMX2	3.08354	0.0027955
KCNH2	3.07565	0.00278335
EDN1	3.07498	0.000293474
CXCR4	3.0738	0.00729087
ACTN2	3.07345	0.00300324
KRT81	3.07322	0.00307617
GJB3	3.06979	0.00141142
APBA2	3.06271	0.00265242
TERT	3.06116	0.00417374
MPZL2	3.05849	0.00487299
TFAP2A	3.0508	0.00210088
CAPSL	3.05055	0.00125763
TPTE	3.0505	0.00240631
MOB3B	3.0341	0.00404605
NPW	3.03326	0.00442169
SH3BGRL2	3.03203	6.11489e-07
HSPA4L	3.02875	1.22781e-05
ZIC2	3.02564	0.000971806
NR4A2	3.02552	0.00380212
KIAA1211L	3.02028	0.00562042
GRIA1	3.01512	0.00210393
FAM201A	3.01401	0.0057347
TESPA1	3.00811	0.00322401
DDX3Y	3.00651	1.57535e-05
PDZRN4	3.00631	0.000874484
GABRA5	3.00501	0.00300196
GRM8	3.00054	0.00241993
NDNF	2.9973	0.00174406
ICAM5	2.99711	0.000419644
SNX10	2.99339	5.73541e-06
SFTA1P	2.98355	0.00549633
CTNNA2	2.97092	0.00523012
KYNU	2.96152	0.00100138
HERC5	2.96039	0.00525583
FAM184A	2.95318	0.000831659
CREB5	2.9531	4.53383e-07
SLC39A8	2.95183	0.000228132
MLC1	2.94933	0.00641056
FABP4	2.94304	0.00659256
NKX2-8	2.93973	0.00969223
TMEM75	2.93822	0.0123422
EFNB2	2.92612	2.33922e-05
FLJ35934	2.92138	0.00419332
DUSP26	2.92062	0.00640032
PM20D2	2.90663	3.77741e-05
USP9Y	2.90538	6.18343e-08
APELA	2.9041	0.00267615
KIF26A	2.90343	0.000310303
MAP3K9	2.89989	0.000101613
NKX2-1-AS1	2.89976	0.00490471
CDK18	2.89955	5.45447e-05
FAR2P2	2.89865	0.00244574
ANK3	2.89651	1.20843e-06
GABRR1	2.89574	0.00483269
PABPC4L	2.89418	0.00214258
LUZP2	2.89345	0.00223702
GAGE1	2.89074	0.00346557
COX10-AS1	2.89044	0.00317907
STK26	2.88814	0.00475158
GYG2	2.88258	0.00461468
APOC1	2.88159	0.00739846
CDKN1C	2.8764	0.00803054
DSC1	2.87346	0.00347249
FREM1	2.87031	0.0132785
UTY	2.86463	8.46064e-06
ERAP2	2.85902	0.00346719
NBAT1	2.85893	0.00991842
TRIM15	2.85845	0.00450737
LINC00707	2.85434	0.00138115
PCDHB11	2.85195	0.00792661
C1orf226	2.85153	0.00629714
SOST	2.84109	0.00184937
CACNA2D4	2.83908	0.00482448
NOVA2	2.83876	0.0103697
UGT8	2.83796	0.000104267
HOXC11	2.83121	6.83771e-05
CDRT15P1	2.82971	0.00672119
GAS2	2.82629	0.00333251
VAV3	2.82558	0.00103126
PIK3C2G	2.82325	0.0148981
ST6GALNAC3	2.8221	0.00952862
CYP2J2	2.82177	0.00726421
RASL10B	2.81859	0.00172486
ARHGAP30	2.81815	0.00648469
DTX1	2.81613	0.00652055
SP140	2.81544	0.0100986
SATB1-AS1	2.81243	0.00515851
SLC24A3	2.81137	0.00604722
THSD7A	2.80789	0.00147008
VSNL1	2.80777	0.00143903
LOC442028	2.80673	0.00976339
SP7	2.80673	0.00947703
WSCD1	2.80438	0.00828971
ELAC2	2.80413	0.00277063
RASL11B	2.80265	0.00178942
RBM20	2.80117	0.000948532
YAP1	2.79758	0.00436777
LRRTM3	2.79672	0.0194048
VENTXP1	2.79543	0.00351963
HCN4	2.79531	0.00206912
CTSC	2.79523	0.00540962
SULT4A1	2.79478	0.00723315
SOSTDC1	2.79427	0.0095554
CHML	2.79339	3.20267e-06
MYEOV	2.78924	0.00368546
SLC12A5	2.78195	0.00375379
STK32A	2.77991	0.010749
CHGB	2.77333	0.00748162
CD70	2.77291	0.000591853
LHX2	2.76821	0.00252143
TMEM133	2.76679	0.00518014
KIF25	2.76176	0.00980843
KRT86	2.75901	0.00700779
SLC6A11	2.75678	0.00916074
APOE	2.74965	0.000118782
MMP10	2.74765	0.0110171
PLEKHG1	2.74544	0.000597656
ITPRIPL1	2.74171	0.00873507
SORL1	2.73921	0.00810358
MECOM	2.7391	0.000112072
COX10	2.73616	0.00345847
MFSD2A	2.73264	0.00512188
LOC100129203	2.72824	0.0167562
LOC100505817	2.7261	0.003149
EFCAB5	2.72447	0.00172016
LOC101059948	2.7235	0.00663292
ITGB4	2.7221	0.00783608
WDR17	2.71762	0.00109118
FABP6	2.71203	0.00308228
FABP2	2.70978	0.00816615
CENPV	2.70768	0.00573234
KRT8	2.70441	0.0024103
NPY1R	2.70397	0.00945719
LRRIQ1	2.70142	0.0127441
ANKRD20A12P	2.69755	0.00688961
CASC9	2.69628	0.00695654
LZTS1	2.69494	1.77496e-06
LRRC8B	2.68847	0.000301405
PAX2	2.68521	0.0137409
HTR2C	2.6835	0.00743273
MYZAP	2.68302	0.0177457
MARCKSL1	2.68032	5.28001e-06
LINC01468	2.67842	0.0111913
FLT1	2.67549	0.00979298
ITM2A	2.67197	0.0155133
BTG4	2.66797	0.0156572
SBF2-AS1	2.66766	0.00472095
PTGS2	2.66242	0.00373397
GSTA1	2.66088	0.0175526
FOXD3	2.66006	0.0181814
GUCA1C	2.65954	0.00567705
SALL2	2.65706	0.00151897
AIM2	2.65331	0.0104418
LINC01551	2.65102	0.0136707
LOC389834	2.65077	5.81511e-06
KIT	2.64856	0.0149871
HCN1	2.64722	0.0182754
ERC2	2.64702	0.000193373
IL7R	2.6455	0.00150684
TPTE2P6	2.64331	0.0194681
ROR2	2.64076	0.000835893
LRRC7	2.64045	0.00565291
ANKRD18A	2.63948	0.0155587
TC2N	2.63782	0.0157988
MORC1	2.63664	0.0207896
ANKRD20A19P	2.63587	0.0149089
PCSK1N	2.63497	0.000268166
SNAP91	2.63302	0.0176565
RPS6KA1	2.63153	0.000116735
ITGB6	2.62988	0.0115464
LOC101928103	2.62871	0.00284763
TMEM156	2.62793	0.00179461
HOXD11	2.62714	0.0192165
FOXP4-AS1	2.6232	0.0183976
POU3F2	2.62183	0.0101969
LOC729987	2.62125	0.00708901
PRKAA2	2.62123	0.0063874
FGF9	2.62031	0.0140019
MGAM	2.61925	0.0166441
MMP12	2.61784	0.00862633
BCL11B	2.61702	0.00935699
MB	2.61211	0.018553
CNTNAP2	2.61163	0.00770871
C4orf19	2.60764	0.00301892
PKP2	2.60632	0.000538992
C1orf110	2.60426	0.00179129
KIAA1324L	2.60367	0.00827008
KCNIP1	2.60365	0.0260903
GPC3	2.60181	0.00831926
TFAP2A-AS1	2.60138	0.0178075
OAS1	2.60134	0.00662881
MYBL2	2.59974	5.16576e-05
PPARGC1B	2.59914	6.48898e-05
SLC7A3	2.59647	0.0128021
SYT16	2.5956	0.0186959
DLX2	2.58693	0.00529054
LOC100507377	2.58368	0.0195608
CD40	2.57959	0.0163872
TGIF2	2.57849	4.51981e-06
BRINP2	2.57048	0.0229618
LOC440910	2.56868	0.0114776
TRPM6	2.56644	0.000571187
CNR1	2.56433	0.014542
DEF6	2.56387	1.75654e-05
TPD52	2.55935	0.0047494
P2RY1	2.55573	0.0190471
DAW1	2.55552	0.0188438
ADGRF4	2.55501	0.0205698
NUDT10	2.55318	0.0127445
LOC100506895	2.55166	0.0187018
FIRRE	2.55149	0.00144428
HAPLN1	2.55041	0.0186645
HOXA11	2.54856	0.018346
PARM1	2.5484	0.00229181
CORO1A	2.54023	0.00445371
FER1L5	2.53399	0.0192641
PIK3AP1	2.53394	0.0156202
HBEGF	2.53375	0.0002431
KCNN2	2.53193	0.0100232
BLACAT1	2.52942	0.0253104
LOC101054525	2.52732	0.0203091
MYO5C	2.51783	0.00243174
MAP2K6	2.51136	0.000803179
SULT1E1	2.51108	0.0190157
LINC01029	2.50972	0.0222314
HYAL4	2.50829	0.0211862
DUSP9	2.50622	0.00861786
PAK7	2.50302	0.0313901
FBXO16	2.50167	0.0180495
EVPL	2.50095	0.014547
MTUS1	2.49927	0.00316462
GLP2R	2.49915	0.022465
VASH2	2.49899	0.00544932
TRPC6	2.49768	0.0205187
C1orf94	2.49665	0.00108797
GPR18	2.4949	0.0261102
PEX5L	2.49456	0.0127627
TNNT2	2.49359	0.0261435
DACH2	2.49329	0.0346027
KIF21A	2.49284	0.000201328
TRIM16L	2.48991	0.00282446
RAB11FIP1	2.48983	0.0014563
TLX3	2.4872	0.00115467
ARHGAP42	2.48719	0.00853156
ADGRL3	2.48523	0.0247429
NBEAP1	2.48446	0.0277089
CEP126	2.48232	0.0166836
VGF	2.48054	0.0161698
A2M	2.47532	0.0174255
RASGRF2	2.47448	0.0197972
LRRC63	2.47383	0.0304095
ADCYAP1	2.46813	0.00129677
CES1P2	2.46797	0.010008
LAMA5	2.46762	0.0168361
FPR1	2.46643	0.00970785
XAGE5	2.46545	0.0013176
NRXN3	2.46464	0.0154923
LAMB4	2.46079	0.0348253
MT1G	2.45899	0.0211341
C11orf70	2.44681	0.00441282
C20orf197	2.44651	0.0134934
PNMA3	2.44379	0.0232484
TMPRSS15	2.44333	0.0258509
SLAMF7	2.44045	0.00235389
WNK3	2.4398	0.000813698
HS3ST3B1	2.43762	0.0151564
TAGAP	2.43703	0.0286938
MDFI	2.43481	0.0107544
ANGPT1	2.43146	0.00681425
KCNK5	2.43025	0.0233029
BCAM	2.42484	0.0178457
NIPAL1	2.42301	0.00763168
LOC100506178	2.41909	0.0190839
EPHX4	2.41576	0.0264161
SLC44A5	2.41548	0.0331127
CYFIP2	2.4147	0.0284175
MYT1L	2.40935	0.0347784
ZNF385B	2.40924	0.0188294
LAMC3	2.40843	0.0219859
SYDE2	2.40664	0.00236574
EMILIN2	2.40648	0.00474188
RNF175	2.40618	0.0201057
COBL	2.40544	0.0191319
ISYNA1	2.40312	0.000879651
MYL1	2.40307	0.0348295
PTPRU	2.40288	0.00991861
GABRB2	2.4026	0.029495
LOC101928370	2.40258	0.0373766
HIVEP3	2.39472	4.04986e-05
LPPR3	2.39358	0.00592856
MED12L	2.39333	0.00228056
EDARADD	2.39041	0.0245303
RASD2	2.38988	0.00599697
PARD6G-AS1	2.38717	0.00211168
KLHL31	2.38715	0.0400765
HLF	2.38669	0.0187826
KCNF1	2.38606	0.00763577
FAM27E3	2.38322	0.0167355
CGB5	2.37933	0.0285111
IGSF3	2.37686	0.00253212
TM4SF18	2.37647	0.00872534
ELOVL7	2.37464	0.0049828
DGAT2	2.37459	0.000116825
PPARGC1A	2.37	0.0175933
CXCL8	2.36698	0.0183766
TGFA	2.36683	0.0206956
KSR2	2.36578	0.0247347
LGI3	2.36553	0.0191264
F12	2.36534	0.0043006
KLF14	2.36484	0.0404293
CDCA7	2.36456	0.000278577
ARTN	2.36382	0.0252253
PRDM6	2.36379	0.00697506
TLR2	2.36327	0.031138
CASC18	2.36324	0.0203066
EFHD1	2.36175	0.00144124
TDO2	2.35879	0.00121903
CT45A10	2.3551	0.00237824
TTC29	2.35005	0.0411602
CDRT1	2.34499	0.0256345
CLEC12B	2.34354	0.0191778
TGM2	2.3435	0.0215457
DCUN1D5	2.33685	0.00534925
LINC01164	2.33512	0.0138767
NKAIN4	2.33503	0.00263494
HAS1	2.33299	0.0280616
DTX4	2.32773	0.0113088
LINC01036	2.32706	0.0240338
BEX2	2.31863	0.00904399
SHISA3	2.31639	0.0374396
LOC644919	2.31635	0.0193879
LINC00648	2.31423	0.0368105
AARD	2.31285	0.0198714
GPRC5A	2.31212	0.0245379
TENM2	2.3116	0.011208
GAPT	2.31079	0.0159062
MIR1204	2.31049	0.0223623
CFAP47	2.30953	0.0462424
DKKL1	2.30934	0.0436469
CCDC64	2.3088	0.00972215
CRHBP	2.3084	0.046122
PARD6G	2.30709	0.0163345
COLEC11	2.3025	0.024629
ITK	2.301	0.0468044
UBE2QL1	2.30072	0.0219473
CCDC88C	2.3003	0.0197999
BTK	2.29265	0.0247111
GALNT6	2.29135	0.0109955
PTCHD1	2.28817	0.0258615
ADAM22	2.28556	0.0056975
TMEM40	2.27725	0.0491977
CLMN	2.27702	0.0051759
SAMD13	2.27392	0.0253196
CALB1	2.27127	0.0439466
FOXD3-AS1	2.27087	0.0420357
SLC5A8	2.27002	0.0372153
TNN	2.26942	0.0238398
PLAT	2.26887	0.00304136
WFDC1	2.2682	0.0382484
PLCB2	2.26814	0.0200368
BZRAP1	2.26682	0.00748462
PVT1	2.26601	0.00766504
EPYC	2.26377	0.0389196
TESC	2.26338	0.022265
PCDH7	2.25961	0.00415924
POU3F3	2.25739	0.00537023
CCDC85A	2.25716	0.0111588
LRRC4C	2.25212	0.00396229
NHLH2	2.24968	0.00384682
TTYH2	2.24713	0.00246086
TNIK	2.24613	0.00579135
CD1D	2.2441	0.0450686
SCN3A	2.24112	0.0432195
GABRG2	2.24079	0.0177913
PROK2	2.24043	0.0291629
ACHE	2.23958	0.0373266
ANKRD18B	2.23744	0.0397684
FLJ16779	2.23702	0.0414817
SFN	2.23404	0.00938437
IGSF5	2.23066	0.045869
UNC5CL	2.23024	0.0227895
TMEM139	2.22912	0.0232261
SFMBT2	2.22744	0.00188179
SYN2	2.22165	0.041902
MIR614	2.22148	0.0450391
STRA6	2.21963	0.0428501
CCDC3	2.21795	0.0317768
GALNTL6	2.21602	0.0436039
KLHL32	2.21602	0.0436039
MGAM2	2.21525	0.0252815
CES1P1	2.2133	0.00276743
TOM1L1	2.2129	0.0299385
RGS18	2.21213	0.0478904
LOC100128317	2.21084	0.0492845
FOXP2	2.20897	0.0251464
LAMP3	2.20896	0.0143833
PHACTR1	2.20845	0.00151814
ST6GAL1	2.20491	0.0428429
KLHL14	2.20348	0.00467987
SCARB1	2.1981	0.00907205
TMEM200C	2.1972	0.0476895
RDM1	2.19653	0.0153391
LOC283352	2.19606	0.00302916
LPPR1	2.19472	0.0411974
NOL11	2.19133	0.00529341
REEP1	2.18973	0.00677655
SLC34A2	2.18933	0.0203018
FAM69B	2.18497	0.00559206
BRIP1	2.18393	7.90799e-05
RGS5	2.18391	0.0178418
HMGA2	2.18328	0.0112908
PRPSAP2	2.183	0.0147865
CDH4	2.18293	0.0497317
LINC00161	2.18214	0.0383001
ASB2	2.17636	0.0350194
BIRC2	2.17484	0.0115948
TMCC3	2.17195	0.00593252
SYT1	2.17151	0.0333726
MGAT4C	2.17116	0.0220828
PTCHD4	2.16693	0.0109523
NUP210	2.16475	0.0464843
LIMCH1	2.15977	0.039962
LOC101928100	2.15699	0.0151741
JPH2	2.15417	0.000642258
TMEM132A	2.1538	0.00101977
SLC6A1	2.15312	0.0222428
CYBB	2.15092	0.0309515
ADAMTS20	2.14997	0.0333545
DIRC3	2.14694	0.0403029
PGM5	2.14665	0.0416467
EFNB3	2.14567	0.04058
ZNF286A	2.14443	0.0171932
JPH1	2.13851	0.0113646
HOXA11-AS	2.13848	0.0401846
C3AR1	2.13723	0.0300109
GABRA2	2.13237	0.0306963
EPHA2	2.1314	0.000284751
SAMD11	2.13028	0.0404134
RASGEF1B	2.12732	0.0440785
PDK4	2.12621	0.00963438
IGSF1	2.1253	0.0344778
DMBX1	2.12486	0.0353732
TH	2.12273	0.0249558
ADAMTS3	2.12174	0.0356432
HMGN5	2.12054	0.00215513
CASC10	2.12022	0.00148864
ZNF853	2.11743	0.0454448
L1CAM	2.11589	0.00355983
TRIM6	2.11566	0.0340218
CYP39A1	2.10911	0.0447999
FOXO3B	2.10826	0.0264799
MAST1	2.10772	0.0121072
TSPAN33	2.10674	0.00122091
SLC9A2	2.10304	0.0385206
LDHC	2.09965	0.0309422
IKZF2	2.09872	0.0127501
TVP23B	2.09801	0.022433
LINC00649	2.0939	0.0303035
TMEM108	2.09041	0.0373779
FAM65B	2.08946	0.0290955
KCNG3	2.08702	0.0412185
ZNF620	2.08628	0.0070977
MAOB	2.08324	0.0377673
IGFBP2	2.08321	0.036245
DPY19L2	2.08269	0.00161762
ROBO2	2.08227	0.0376985
DCDC5	2.08221	0.0374918
TMSB15A	2.07732	0.0355757
ETV4	2.07632	0.00537207
SYT9	2.0757	0.0269279
PODXL	2.07142	0.00851088
TEAD2	2.06961	0.000937889
PPARG	2.06421	0.0177601
C17orf104	2.0581	0.0193654
ADAM19	2.04975	0.000621512
CCDC181	2.04833	0.0441853
SGK223	2.04804	0.0376951
MSX2	2.04753	0.038256
HSPH1	2.04665	0.0197069
DOCK3	2.0465	0.0089594
GLIDR	2.0461	0.0202529
LBR	2.04606	0.000819384
LOC728554	2.04282	0.0275547
RHOXF1-AS1	2.03899	0.0234761
UG0898H09	2.03689	0.0373847
NDST3	2.03633	0.029126
ARSI	2.03518	0.0363406
DNAH5	2.0345	0.00895001
PARD6B	2.03247	0.0144978
HOTTIP	2.03217	0.0479576
LLGL2	2.03049	0.010356
KIAA1456	2.02856	0.00920275
GAD1	2.02661	0.004912
MIR143HG	2.02154	0.0286471
LRFN1	2.0149	0.00518161
HOXA1	2.01471	0.027702
SAMD5	2.01463	0.0333011
S1PR1	2.01242	0.0378504
HOXA13	2.00949	0.0225997
RTN4R	2.00725	0.0109891
TSPAN12	2.00721	0.00630255
TRPV6	2.00713	0.0464991
GATA2	2.00588	0.0111598
RAB39A	2.00534	0.0424421
MGAT3	2.00216	0.0237329
PMAIP1	2.00027	0.000941855
NXPH2	2.00002	0.044816
