## Supplemental Table 2- Downregulated for "LCP1 Regulates Cell Motility in Chondrosarcoma and Correlates with Metastatic Potential and Poor Patient Outcomes": Table 2_supplemental.RNAseq.down.xlsx

### Sheet: Sheet1
gene	log2FoldChangeWithShrink	pvalue
PDPN	-8.2906	7.24e-17
XIST	-7.15876	7.24e-17
LINC00856	-6.4143	3.36e-15
COX7A1	-5.98422	5.93e-17
TMEM119	-5.96045	2.69e-17
KRTAP1-1	-5.83364	7.55e-07
ZFP3	-5.68195	3.42e-09
CSF2RB	-5.59024	1.05e-06
ABI3BP	-5.52097	4.44e-09
C2orf82	-5.49872	1.45e-11
FAM180A	-5.39818	2.25e-13
F13A1	-5.36946	4.31e-08
ISLR	-5.31512	1.03e-08
TNXB	-5.23141	1.31e-07
LRRN4CL	-5.13616	1.34e-10
FAM109B	-5.13586	1.95e-08
CLEC3B	-5.11498	4.4e-07
ADGRL4	-5.00913	8.36e-07
COMP	-5.00844	1.45e-09
FLJ32255	-4.89581	1.53e-06
NDUFA4L2	-4.84253	5.72e-07
ANPEP	-4.83883	3.98e-09
ELN	-4.81955	1.3e-06
COL10A1	-4.75024	2.73e-06
B3GNT8	-4.74375	6.29e-08
GRIN2A	-4.71666	8.04e-06
SCRG1	-4.68829	4.91e-06
RNF212	-4.60839	0.00010271
PQLC2L	-4.56849	0.00012883
ACAN	-4.55196	6.53e-06
ANKRD35	-4.54693	7.4e-06
LINC01272	-4.48092	6.72e-06
ADRA2C	-4.47649	3.52e-06
NDP	-4.47606	4.05e-05
ZNF883	-4.45287	3.78e-10
CFB	-4.39952	1.46e-06
CD68	-4.39928	6.76e-13
HSBP1L1	-4.33371	6.14e-10
ZNF844	-4.33186	1.09e-07
COL15A1	-4.27279	3.13e-05
GREM1	-4.25937	2.79e-05
RHOD	-4.25517	6.23e-08
LINC00619	-4.25098	3.56e-05
ECM1	-4.2403	5.06e-08
CEMIP	-4.22202	1.68e-13
TRPV3	-4.21103	3.55e-05
LINC00595	-4.20195	3.75e-05
SYT7	-4.15553	5.13e-05
IL26	-4.152	7.84e-05
RPLP0P2	-4.12763	2.4e-05
NPR1	-4.08709	8.36e-05
SERPINF1	-4.0516	2.51e-09
NKX2-6	-4.03515	0.00017852
NLRP2	-4.01691	0.00024895
PLIN2	-3.9888	0.00010171
C17orf107	-3.98628	1.03e-06
RFX8	-3.95614	2.04e-07
PNMAL2	-3.95505	0.00042547
SNED1	-3.92488	3.42e-06
GLYATL2	-3.91572	0.00105214
FOLR3	-3.91075	1.55e-06
LRRC2	-3.88563	4.26e-05
KCNK15	-3.86354	2.52e-05
CSTA	-3.83333	3.64e-05
GPR68	-3.81589	3.43e-09
ATP10A	-3.79199	2.77e-08
ADAMTS2	-3.79089	1.18e-05
KCND3	-3.77993	0.00048858
SLC17A9	-3.77546	0.00035876
CPN2	-3.77021	0.00064956
PLAC9	-3.75986	0.00036218
PADI2	-3.75271	0.0002755
CTSK	-3.74198	6.86e-05
LOC100131315	-3.74012	0.00018326
MIR497HG	-3.72846	0.00047742
LYNX1	-3.70705	1.23e-07
PDGFRA	-3.70519	9.98e-06
IL17RE	-3.69885	2e-08
C11orf87	-3.68492	0.00041657
KIRREL3	-3.67612	9.24e-06
ACKR4	-3.67216	5.08e-05
ZNF563	-3.66925	3.71e-05
VCAM1	-3.638	9.64e-12
LPCAT2	-3.61177	8.08e-09
ZNF560	-3.59502	0.00042128
CAPS	-3.5928	1.98e-06
MFAP5	-3.58391	8.03e-06
HRK	-3.57882	0.00016667
FCMR	-3.56717	0.00034973
FGF5	-3.56411	2.17e-06
ZNF135	-3.55744	0.00087582
MFSD7	-3.54971	0.00097091
ZNF626	-3.53714	1.72e-05
SLC38A5	-3.53163	0.00078753
SLITRK4	-3.52471	0.00099231
EFCAB1	-3.52337	0.00093442
LRRC15	-3.50987	0.0006579
KRT19	-3.50971	0.00085422
LBX2-AS1	-3.49254	0.0010986
IL13RA2	-3.49011	0.0008449
CLDN7	-3.48251	0.00087036
XG	-3.47946	0.00095813
PYCARD	-3.47897	0.00109889
KCTD14	-3.47815	0.00090023
COL9A3	-3.47113	0.00079602
SIT1	-3.46918	0.00227025
LINC00840	-3.45653	0.00125726
GPER1	-3.4326	2.63e-05
CMKLR1	-3.42998	0.00094562
CST6	-3.42235	0.0001543
HMOX1	-3.41827	2.84e-08
PAPPA2	-3.38549	7.34e-08
HSPB6	-3.37987	0.00133885
MTMR9LP	-3.36543	4.16e-05
MEOX2	-3.36367	0.00155262
C10orf10	-3.3501	0.00073748
IL16	-3.3334	4.4e-05
TTC3P1	-3.33233	0.0001214
TCHH	-3.32833	0.0018549
NGEF	-3.29692	8.13e-05
AGT	-3.29224	0.0002506
P2RX7	-3.2922	0.00015539
UBL4B	-3.29007	0.00485683
AKR1E2	-3.2828	0.00304326
PTGIS	-3.26526	0.00061031
IL1R1	-3.25866	5.75e-08
OXCT2	-3.24141	5.21e-05
GAPLINC	-3.2262	0.00190693
MALL	-3.22346	0.00210712
SBSN	-3.19808	0.0011037
MIAT	-3.19053	0.0013354
ZNF442	-3.18494	0.00381413
ZNF385D	-3.1719	4.96e-05
FNDC4	-3.15379	6.76e-05
ZNF667	-3.1529	0.0037627
RDH5	-3.15153	0.00187723
PIGZ	-3.147	0.00065033
LOC105375734	-3.14497	0.00020912
RGN	-3.13679	0.00308471
TMEM171	-3.12677	0.00025297
DPT	-3.11529	0.00181209
F2RL3	-3.11173	0.00358159
FAM20C	-3.11134	5.55e-07
KRTAP1-5	-3.1095	0.00280067
HTR2B	-3.10046	0.00223083
ADIRF	-3.09302	0.00328135
FAM133A	-3.081	0.00204301
ZNF439	-3.07777	0.00368355
CLEC14A	-3.07485	0.00389665
ACOX2	-3.07332	0.00410673
HSD17B14	-3.07002	0.00257427
RTN4RL1	-3.06854	0.00135092
CYBRD1	-3.06799	4.3e-06
PLA2G4C	-3.06471	0.0002818
SUSD2	-3.0558	0.00209746
PCDHGB7	-3.05463	0.00469188
KNDC1	-3.04466	0.0051991
SEZ6L	-3.04099	0.0105658
C2	-3.0395	0.00016651
FAM167B	-3.03767	0.00445116
CHRDL2	-3.03578	0.00894463
GPRASP1	-3.03083	2.96e-06
PKP1	-3.03012	0.00683971
CD248	-3.00569	0.00407417
SLC2A10	-3.00493	5.04e-05
WISP2	-2.99923	0.00149756
NUPR1	-2.99244	7.98e-05
ZNF763	-2.99031	0.00123157
C9orf50	-2.9858	0.00624322
TNFRSF4	-2.97561	0.0069953
ZNF69	-2.97226	0.00021245
KRBOX1	-2.96739	0.00908765
BAALC	-2.96685	0.00308568
LOC101927418	-2.96002	0.00354412
MGARP	-2.95481	0.00420239
LOC101928891	-2.95351	0.00592216
C10orf90	-2.94286	0.00185985
CHI3L2	-2.94134	0.00132434
OLFML3	-2.93716	6.58e-06
PCDHGA10	-2.93704	0.00658679
BST1	-2.92993	0.00293611
MT1F	-2.92952	0.00648686
ZNF792	-2.92856	0.00090917
LINC01133	-2.92814	0.00241018
DNALI1	-2.9243	0.00052068
ABCA6	-2.91708	0.00934271
TMEM155	-2.91268	0.00841023
LINC01121	-2.91186	0.00348565
HSPB7	-2.90261	0.0072958
ARHGAP25	-2.89604	0.00762459
EPGN	-2.88913	0.00295184
LRRC4	-2.8812	0.00436836
MIA	-2.87513	0.0115088
B3GALT2	-2.87344	0.00777477
PLBD1	-2.86022	0.00470426
ZSCAN18	-2.8572	0.00816989
ANKRD65	-2.85413	0.00538256
ADM2	-2.85196	1.35e-05
RPL39L	-2.85099	0.00916787
EMILIN1	-2.85082	0.00023442
SNX21	-2.84936	2.5e-06
ITGA8	-2.8455	0.00627149
STEAP4	-2.84223	0.00884491
CLMP	-2.83393	0.00090264
RGL3	-2.83358	0.00041262
FAM212A	-2.83266	0.00117939
CREG2	-2.82598	0.0103899
P2RX6	-2.82241	0.0014151
TNFAIP6	-2.82097	0.00375436
KCNB1	-2.81512	0.00574466
GPR146	-2.8016	0.00332623
PINLYP	-2.80156	0.00074645
PPAP2B	-2.79985	0.00353544
HS3ST1	-2.79883	0.0110449
NAALADL1	-2.78961	0.006955
C5AR2	-2.78184	0.0001583
NTN1	-2.77213	0.00052441
PPL	-2.76698	6.91e-05
ITPR3	-2.76051	0.00036627
C5orf17	-2.7531	0.0121466
TNFAIP8L3	-2.75282	0.00057946
DMBT1	-2.74995	0.0126858
HAS2	-2.7486	0.00019122
PEG3	-2.74792	0.0143699
HTRA1	-2.7411	0.00010486
NXPH3	-2.73424	0.00018129
SLC38A4	-2.73089	0.00518412
LGALS3	-2.72476	0.0002516
SLC7A14	-2.7139	0.00674264
ZNF502	-2.71142	0.00237469
C11orf96	-2.71001	3.61e-05
FOXQ1	-2.70845	0.011705
KIAA1683	-2.69656	0.00622308
ZNF682	-2.68602	0.00201875
CELF6	-2.68483	0.00284547
ZBTB47	-2.68111	2.67e-05
ADTRP	-2.67744	0.00487468
MIR31HG	-2.67178	6.46e-05
ZNF486	-2.66152	0.00072468
LOC100506368	-2.65932	0.0148249
KRT34	-2.65611	0.0007066
VSTM4	-2.65496	0.000743
RAET1G	-2.65321	0.00126642
ZFP28	-2.64313	2.29e-05
LARP6	-2.63752	0.00010185
HSD3B7	-2.63719	0.00109601
GCKR	-2.63039	0.0181843
SULF1	-2.62469	0.00538733
BHMT2	-2.62451	0.00690538
CCDC92	-2.61879	0.00099526
FAM19A5	-2.61391	0.0119174
PHYHD1	-2.61361	0.00020489
CD4	-2.60602	0.0134216
PRDM8	-2.60254	0.00219275
FN3K	-2.60194	0.0042535
OSR1	-2.6002	0.0122622
PCDHB8	-2.59799	0.0130116
PDZRN3-AS1	-2.5957	0.00252082
TM4SF20	-2.59527	0.0201767
CNGA3	-2.58722	0.0139671
SLC30A3	-2.58128	0.0174604
KLF17	-2.57707	0.0111725
LTC4S	-2.57535	0.0087615
IFI27	-2.57333	0.0147315
PODN	-2.57109	0.018772
MYOZ2	-2.5612	0.0227117
CRIP1	-2.55902	0.0165794
SERP2	-2.55827	0.00047954
ZNF571-AS1	-2.55788	0.0240639
GALNT5	-2.55729	0.00087343
GSTM1	-2.55688	0.00616902
MOXD1	-2.55647	0.001156
LINC01397	-2.55562	0.0124277
CHI3L1	-2.55511	0.0157774
GSTM2	-2.55166	0.0025138
LPXN	-2.55069	0.00389752
GPR153	-2.54871	0.00063446
SLC13A4	-2.54784	0.00345509
VEGFB	-2.54646	1.01e-06
APOD	-2.54108	0.0231097
CCDC170	-2.54057	0.00657908
NFATC2	-2.53638	0.0109496
PTX3	-2.53419	0.0119396
KIAA1462	-2.53175	0.00291148
SCUBE3	-2.52875	0.019423
ZNF470	-2.52654	2.5e-05
RILP	-2.52399	0.00058146
FAM225B	-2.51864	0.00426533
PCDHGB2	-2.51834	0.00056457
SPTBN4	-2.51342	0.00763683
EPS8L2	-2.51262	0.00645411
NDRG1	-2.51077	0.00524298
IRX3	-2.50721	0.0050221
GFRA2	-2.50684	0.0309397
RRAD	-2.49934	0.0228722
EBF2	-2.49295	0.0137449
CAPG	-2.48956	4.08e-06
ADCY4	-2.48533	0.0184415
SLC37A2	-2.48408	0.011739
CES4A	-2.48334	0.0256029
KCNJ15	-2.48306	0.0143805
LOC100505942	-2.48092	0.0121663
SCUBE2	-2.47822	0.00546346
RIPK3	-2.47747	0.0109873
RAB17	-2.47623	0.0164507
LINC00968	-2.47511	0.0229776
TNFRSF10D	-2.47155	0.0243747
CMYA5	-2.4687	0.020794
CDCP1	-2.46748	0.00872045
ZNF702P	-2.46371	0.0245929
BEND6	-2.46201	0.00022676
FAM225A	-2.4593	0.00164282
LOC441455	-2.45681	0.0303102
CCKAR	-2.45679	0.023448
S100A1	-2.44629	0.0204002
SLC2A9	-2.44195	0.0356689
RAB3IL1	-2.44015	3.73e-05
COL11A2	-2.43749	0.0180485
GPR88	-2.43727	0.0260839
BMP8A	-2.42849	0.0143313
LRP1	-2.42702	3.01e-05
CERCAM	-2.42682	2.58e-05
PPDPF	-2.42233	1.33e-05
SERPINB2	-2.42038	0.00035186
AHNAK2	-2.42028	0.00783567
ARHGAP22	-2.41829	0.00381468
GALM	-2.41658	0.00978579
CDC42EP2	-2.40737	0.00087763
NOS3	-2.40553	0.0274963
PCDHGA5	-2.40511	0.014447
SERPINA3	-2.40256	0.0254518
HHIPL1	-2.40147	0.00068901
IFFO1	-2.39601	7.68e-06
COL14A1	-2.39585	0.0194026
COL9A1	-2.39271	0.0223797
PSG5	-2.38906	0.0035743
TMEM30B	-2.38453	0.0303564
UBA7	-2.3767	0.0235232
CA12	-2.37522	0.00120506
SERPINA9	-2.36907	0.0300533
RAB3B	-2.36841	0.00430272
TAS1R1	-2.36431	0.0331175
MYO1D	-2.36225	0.00013475
CSRP3	-2.3618	0.0180317
MT1L	-2.35872	0.0342497
ATG16L2	-2.35677	0.00011436
LENG9	-2.35436	0.00403634
PLEKHA4	-2.35346	0.00135186
QPCT	-2.3485	0.029014
HYAL1	-2.34695	0.0140459
SERPING1	-2.3466	0.0237482
PRRT3	-2.34257	0.00451434
ZNF671	-2.34013	0.0173791
LOC101929124	-2.33797	0.042023
ZNF491	-2.3348	0.00870882
SQRDL	-2.333	0.00171259
SCARF1	-2.33013	0.0120458
TCEA3	-2.32795	0.00025319
JMJD1C-AS1	-2.3217	0.0155379
ME3	-2.32091	0.0240128
DPEP2	-2.31806	0.0361056
COL2A1	-2.31412	0.0333681
PRPH	-2.31324	0.0400122
RARRES2	-2.30978	0.0329627
LRRC75B	-2.30573	0.00218732
PRPH2	-2.29807	0.0215074
MARVELD2	-2.29602	0.0250699
APLN	-2.29373	0.0112641
TRIM54	-2.29069	0.0372372
LOC100507639	-2.28936	0.0288829
HRAT92	-2.28866	0.04653
IFI30	-2.28706	0.00082702
PRKAG3	-2.28538	0.0223894
ZNF662	-2.27748	0.00917255
ITIH6	-2.27654	0.00243908
DAPK2	-2.27159	0.00979744
RASGEF1C	-2.26857	0.0386053
KPRP	-2.26713	0.0200548
ORAI3	-2.26711	0.00364681
FZD9	-2.26656	0.0310713
LINC01279	-2.26575	0.0193716
CNDP1	-2.26229	0.0462747
COL8A2	-2.25977	0.0028803
HCLS1	-2.25821	0.0329206
GPR176	-2.25742	0.00025885
PTGIR	-2.25655	0.0195849
LOC100507642	-2.25609	0.0388179
LINC00839	-2.25603	0.00012949
LOC644554	-2.25348	0.0196306
PCDHGA3	-2.2528	0.0439953
CYP27A1	-2.23742	0.03361
IFI35	-2.23739	0.00509361
IL24	-2.23326	0.0450419
SCARA5	-2.23235	0.041545
TNFSF12	-2.23168	0.0045049
GDAP1L1	-2.23	0.0190686
CD22	-2.229	0.0468358
EIF4EBP3	-2.22555	0.0190153
TDRD1	-2.22288	0.045356
A4GALT	-2.22074	0.0251859
CARD9	-2.2204	0.0254215
LINC00664	-2.21953	0.0260956
LINC01119	-2.21649	0.0111599
C1QL4	-2.21533	0.0385059
CCBE1	-2.21509	0.011957
LINC00654	-2.21384	0.0475097
ACE	-2.2129	0.0421513
AP5Z1	-2.2087	0.00556047
DGKI	-2.20669	0.00010521
MEGF6	-2.20541	0.0148232
FGL2	-2.20502	0.0331196
CLDN14	-2.20318	0.0365695
DCN	-2.20258	0.0421797
P4HA3	-2.20174	0.00459347
QRFP	-2.20038	0.0426238
PCDHB16	-2.19909	0.0190376
AURKC	-2.19674	0.0338732
ST8SIA6-AS1	-2.19506	0.00438594
CKM	-2.19314	0.0455822
RGMB-AS1	-2.19148	0.00251589
LOC101927244	-2.19053	0.0228461
ZNF572	-2.19014	0.0217421
AS3MT	-2.1887	0.0349164
FAM102A	-2.18826	0.00195771
KRT23	-2.18675	0.0401032
CRAT	-2.18644	0.00052604
RAB33A	-2.1856	0.0180345
DMGDH	-2.18303	0.0285062
MMP14	-2.18173	0.00033168
C1orf54	-2.18124	0.0315697
IRAK3	-2.18046	0.0367143
CRYM	-2.18026	0.0247926
TMEM25	-2.17869	0.0308251
ABTB1	-2.17868	0.00444163
LINC00341	-2.17854	0.034845
TGFBR3	-2.17703	0.00015096
TCF7	-2.17179	0.0211063
CPT1C	-2.16227	0.0366739
TRPV2	-2.1591	0.0367345
SYTL3	-2.15736	0.0168848
TNFRSF1B	-2.15528	0.00507836
C5	-2.15144	0.0269352
MMP2	-2.1514	0.0011651
PAMR1	-2.15119	0.0452695
TRIM61	-2.15098	0.0498709
NXNL2	-2.15085	0.029291
IFITM10	-2.14727	7.53e-05
GDF5	-2.14577	0.0345034
SLAMF9	-2.1454	0.0121132
MEDAG	-2.14412	0.0267241
TSPAN10	-2.14315	0.00022354
ISG20	-2.14067	0.00107139
C1R	-2.13998	0.0246899
KIAA1644	-2.1391	0.00440941
PCDHGB4	-2.13867	0.0498522
IL20RB	-2.13844	0.00767768
FBN1	-2.13792	0.00016457
CHRNE	-2.13702	0.0236862
P2RX4	-2.13089	7.11e-05
LHFPL2	-2.13025	0.00448559
SLC22A23	-2.1263	0.0212212
DENND2C	-2.12039	0.00855447
SYNC	-2.1102	0.00492849
NDUFAF3	-2.10992	0.00028339
KCNK6	-2.10813	0.0283159
GJD3	-2.10549	0.00686724
MYL5	-2.10521	0.02017
PARD6A	-2.10299	0.0111477
GRHL1	-2.10288	0.0398624
FAM129A	-2.09816	0.00031042
ZNF175	-2.09811	0.00636664
ATP2B4	-2.09772	0.00866047
CYP27C1	-2.09706	0.0211107
SLC31A2	-2.09691	0.00016476
LOC113230	-2.09473	0.0317373
LOC101927204	-2.09413	0.00194471
ANKRD30B	-2.09175	0.0220471
FAM167A	-2.0901	0.0384617
CPXM2	-2.08753	0.035968
PCDHGA4	-2.08351	0.0164101
PPM1M	-2.07964	0.017337
PSG11	-2.0793	0.026141
B3GNT9	-2.07716	0.0023188
RPTN	-2.07241	0.0362893
BTD	-2.07134	0.00063731
PARP3	-2.06713	0.0125234
GPNMB	-2.06499	0.0303361
SELM	-2.06107	0.0110425
ADRA2A	-2.0537	0.0240523
STAT5A	-2.05145	0.00078858
PCDHGA6	-2.05115	0.0493984
LOC100126784	-2.04857	0.0107732
TTC7A	-2.04847	0.0002957
FAXDC2	-2.04573	0.0196459
ITGBL1	-2.04089	0.0307976
C17orf97	-2.04066	0.00672366
HSPA12A	-2.03884	0.0049678
GLMP	-2.03649	0.00085214
SSC5D	-2.03644	0.00845796
METRNL	-2.03608	0.00028019
SNX8	-2.03357	0.00985963
CCDC110	-2.03115	0.0209195
RIN1	-2.03033	0.00542567
GEM	-2.02868	0.00112086
EVC2	-2.02823	0.00334132
CTF1	-2.02716	0.0467124
LOC102724659	-2.02476	0.0194658
SLC45A1	-2.02285	0.0139406
TMEM220	-2.01941	0.00209784
ZNF433	-2.01817	0.00654257
FLVCR2	-2.01737	0.0433885
FCRLA	-2.01628	0.0162294
LURAP1	-2.00772	0.0237684
FNDC5	-2.00629	0.0252918
PLSCR3	-2.00563	0.0226152
SEMA5A	-2.00174	0.0276716
